# *afila*, the origin and nature of a major innovation in the history of pea breeding

**DOI:** 10.1101/2023.07.19.549624

**Authors:** Nadim Tayeh, Julie Hofer, Grégoire Aubert, Françoise Jacquin, Lynda Turner, Jonathan Kreplak, Pirita Paajanen, Christine Le Signor, Marion Dalmais, Stéphanie Pflieger, Valérie Geffroy, Noel Ellis, Judith Burstin

## Abstract

The *afila* (*af*) mutation of *Pisum sativum* L. (pea) is characterised by leaves that are composed of a basal pair of stipules, a petiole and a branched mass of tendrils. These are bipinnate leaves in which the leaflet primordia are replaced by midrib-like, or terminal tendril, primordia. The phenotype was first reported as a spontaneous mutation in 1953, and several reports of spontaneously occurring *af* mutants and induced mutations have been published since then. Despite its wide-scale introgression to improve standing ability in combine-harvested dry pea crops, the molecular basis of *af* has remained unknown. Here, we show that the deletion of two tandemly-arrayed Q-type Cys(2)His(2)-zinc finger transcription factors, viz. *PsPALM1a* and *PsPALM1b*, is responsible for the af phenotype. Based on molecular evidence for the presence/absence of seven consecutive pea genes, we identified eight haplotypes in the genomic region of chromosome 2 that harbours *af*. These haplotypes differ in the presence or absence of *PsPALM1a-b* and close genes and in the size of the deletion. Representative cultivars and spontaneous or induced mutants were assigned to the different haplotypes. The hitherto unrecognised diversity at the *af* locus reveals highly rich, unexplored, potential for pea improvement and sheds light on the breeding history of pea. This knowledge can also be used to breed innovative cultivars in related crops.
