## Supplementary Table 2 for "*afila*, the origin and nature of a major innovation in the history of pea breeding"

### Sheet: Table S2
Table S2. List of gene-based SNP markers tightly-linked to af and predicted genes in collinear regions in M. truncatula, G. max and A. thaliana. Each row contains a distinct ortholog set. When only one gene ID is indicated in a complete row, this means that no orthologs could be identified from other species. The assembly versions used to construct this table are as follows: Mt4.0 for M. truncatu…
Pea (genetic map)							Medicago truncatula			Glycine max		Arabidopsis thaliana
SNP	POP2	POP4	POP5	BxP	LG	Position	Gene ID	Annotation	Genomic position	Gene ID	Annotation	Gene ID	Annotation
PsCam049876_32490_1287	x	x		x	1	85.4	Medtr5g014430	CAAX protease self-immunity protein	chr5:4857082-4853330	Glyma11g04660	Annotation by Michelle Graham. GO Biological Process: protein autophosphorylation	AT2G35260; AT4G17840	unknown protein
PsCam023334_13180_1532	x	x	x	x	1	85.4	Medtr5g014410	M20 peptidase acetylornithine deacetylase	chr5:4846984-4851709	Glyma11g04650	Acetylornithine deacetylase.	AT4G17830	Peptidase M20/M25/M40 family protein
							Medtr5g014400	palmate-like pentafoliata 1 transcription factor	chr5:4830733-4831488	Glyma11g04640	gb def: Hypothetical zinc finger protein F56D1.1 in chromosome II	AT4G17810	C2H2 and C2HC zinc fingers superfamily protein
							Medtr5g014390	transmembrane protein, putative	chr5:4827799-4827506	-	-	-	-
							Medtr5g014380	hypothetical protein	chr5:4826005-4825221	-	-	-	-
							-	-	-	Glyma11g04630	Domain of unknown function (DUF296)	-	-
							Medtr5g014370	hypothetical protein	chr5:4823426-4824229	Glyma11g04620	Annotation by Michelle Graham. GO Biological Process: response to brassinosteroid stimulus	AT2G35290	C2H2 and C2HC zinc fingers superfamily protein
							Medtr5g014360	DUF296 domain protein	chr5:4811332-4814511	Glyma11g04610	Domain of unknown function (DUF296)	AT5G46640; AT2G33620; AT4G17950	AT hook motif DNA-binding family protein
							-	-	-	-	-	-	-
							Medtr5g014340	pollen protein Ole E I-like protein	chr5:4805515-4803323	-	-	-	-
							Medtr5g014330	clathrin-adaptor medium chain AP-2	chr5:4799531-4790979	Glyma11g04600	Adaptor complexes medium subunit family	AT5G46630	Clathrin adaptor complexes medium subunit family
							Medtr5g014320	hypothetical protein	chr5:4788823-4785657	Glyma11g04590	Annotation by Michelle Graham. GO Cellular Compartment: cytoplasm	AT4G17960	unknown protein
							-	-	-	Glyma11g04580	Predicted E3 ubiquitin ligase	-	-
PsCam044258_28161_2584					1	84.9	Medtr5g014310	aluminum activated malate transporter family protein	chr5:4783223-4779959	Glyma11g04570	Predicted membrane protein	AT4G17970; AT5G46600; AT5G46610	aluminum-activated, malate transporter
							Medtr5g014300	NAC transcription factor-like protein	chr5:4775644-4779821	-	-	-	-
							Medtr5g014290	FeS assembly protein SufD	chr5:4770231-4766770	Glyma11g04560	Fe-S cluster assembly protein SufD	AT1G32500	non-intrinsic ABC protein 6
							Medtr5g014270	hypothetical protein	chr5:4763720-4763902	-	-	-	-
							-	-	-	Glyma11g04540	Protein phosphatase 2C/pyruvate dehydrogenase (lipoamide) phosphatase	-	-
PsCam002050_1670_86					1	85.4	Medtr5g014260	glycine cleavage system H protein	chr5:4761875-4760173	Glyma11g04530	glycine cleavage system H protein	AT1G32470; AT2G35370; AT2G35120	Single hybrid motif superfamily protein
							Medtr5g014250	cytochrome P450 family ent-kaurenoic acid oxidase	chr5:4756107-4759334	-	-	AT2G32440; AT1G05160	ent-kaurenoic acid hydroxylase 2
							Medtr5g014240	cytochrome P450 family ent-kaurenoic acid oxidase	chr5:4746397-4752048	-	-	AT2G32440; AT1G05160	ent-kaurenoic acid hydroxylase 2
							Medtr5g014230	cytochrome P450 family Ent-kaurenoic acid oxidase	chr5:4741172-4741986	-	-	-	-
							Medtr5g014220	hypothetical protein	chr5:4732808-4734258	-	-	-	-
							Medtr5g014210	hypothetical protein	chr5:4730062-4729656	-	-	-	-
							Medtr5g014200	hypothetical protein	chr5:4726921-4726769	-	-	-	-
							Medtr5g014170	hypothetical protein	chr5:4719250-4719041	-	-	-	-
							Medtr5g014160	hypothetical protein	chr5:4717217-4717053	-	-	-	-
							-	-	-	Glyma11g04520	-	-	-
							-	-	-	Glyma11g04510	-	-	-
							Medtr5g014150	peptide transporter	chr5:4713269-4707361	Glyma11g04500	H+/oligopeptide symporter	AT1G32450; AT4G21680; AT5G19640	Major facilitator superfamily protein
PsCam042180_26281_2485		x			1	85.4	Medtr5g014140	pyruvate kinase family protein	chr5:4701553-4707240	Glyma11g04490	PYRUVATE KINASE	AT1G32440; AT5G52920	plastidial pyruvate kinase
PsCam034502_19887_760	x	x		x	1	86.1	Medtr5g014110	hypothetical protein	chr5:4688772-4686988	Glyma11g04480	Annotation by Michelle Graham. GO Biological Process: biological process	-	-
							Medtr5g014100	anionic peroxidase swpb3 protein	chr5:4681768-4683731	-	-	AT2G35380	Peroxidase superfamily protein
PsCam036570_21704_1345	x	x		x	1	86.1	Medtr5g014090	type I inositol-1,4,5-trisphosphate 5-phosphatase	chr5:4676359-4680564	Glyma11g04460	Inositol polyphosphate 5-phosphatase and related proteins	AT4G18010	myo-inositol polyphosphate 5-phosphatase 2
							Medtr5g014085	Nodule Cysteine-Rich (NCR) secreted peptide	chr5:4655976-4656256	-	-	-	-
							Medtr5g014080	tobamovirus multiplication protein 2A	chr5:4658815-4665681	Glyma11g04450	TETRASPANIN	AT1G32400	tobamovirus multiplication 2A
							Medtr5g014075	hypothetical protein	chr5:4658220-4657893	-	-	-	-
							Medtr5g014070	30S ribosomal S16-like protein	chr5:4650438-4654142	-	-	AT5G56940	Ribosomal protein S16 family protein
							Medtr5g014050	late nodulin	chr5:4647477-4648184	-	-	-	-
PsCam048285_31027_301		x	x	x	1	86.2	Medtr5g014040	two-component response regulator-APRR2-like protein	chr5:4640114-4646190	-	-	AT4G18020	CheY-like two-component responsive regulator family protein
PsCam025559_14651_1169	x			x	1	86.5	Medtr5g014010	Man1-Src1p-carboxy-terminal domain protein	chr5:4625300-4629464	Glyma11g04430	MAN1 C terminal	AT5G46560	Inner nuclear membrane protein MAN1
							Medtr5g014000	hypothetical protein	chr5:4624046-4623550	-	-	-	-
							Medtr5g013980	vacuolar protein sorting 55 protein	chr5:4620729-4618121	Glyma11g04420	Leptin receptor gene-related protein	AT1G32410	Vacuolar protein sorting 55 (VPS55) family protein
							Medtr5g013975	allyl alcohol dehydrogenase-like protein	chr5:4614864-4615181	-	-	-	-
							Medtr5g013970	phosphogluco-mutase	chr5:4614649-4609914	-	-	AT5G18070	phosphoglucosamine mutase-related
							Medtr5g013960	hypothetical protein	chr5:4607159-4608501	-	-	-	-
							Medtr5g013950	pentatricopeptide (PPR) repeat protein	chr5:4606693-4603955	-	-	AT1G32415	pentatricopeptide (PPR) repeat-containing protein
							Medtr5g013940	outer membrane OMP85 family protein	chr5:4601883-4601007	-	-	-	-
							Medtr5g013930	mediator of RNA polymerase II transcription subunit 8, putative	chr5:4594167-4599658	-	-	AT2G03070	mediator subunit 8
							-	-	-	Glyma11g04390	Predicted haloacid-halidohydrolase and related hydrolases	-	-
							Medtr5g013910	haloacid dehalogenase-like hydrolase	chr5:4586290-4588726	Glyma11g04380	Predicted haloacid-halidohydrolase and related hydrolases	AT2G38740	Haloacid dehalogenase-like hydrolase
							-	-	-	Glyma11g04370	Pollen allergen	-	-
							-	-	-	Glyma11g04360	C2 domain	-	-
							-	-	-	Glyma11g04350	DEVELOPMENTALLY REGULATED GTP-BINDING PROTEIN-RELATED	-	-
							Medtr5g013900	RAB GTPase-like protein B1C	chr5:4581017-4585541	Glyma11g04330	Rab family, other	-	-
							Medtr5g013865	cytochrome C oxidase, subunit VIb family protein	chr5:4575237-4573623	Glyma11g04320	Cytochrome-c oxidase.	-	-
							Medtr5g013820	regulator of nonsense transcripts protein	chr5:4548278-4534982	Glyma11g04310	RNA helicase nonsense mRNA reducing factor (pNORF1)	AT5G47010	RNA helicase, putative
							Medtr5g013810	hypothetical protein	chr5:4530121-4529151	-	-	-	-
PsCam054811_36114_4084	x	x		x	1	86.8	Medtr5g013800	transmembrane protein, putative	chr5:4526714-4513931	Glyma11g04290	GCC2 and GCC3	AT5G47020	unknown protein
PsCam048904_31557_2930	x	x		x	1	86.8	Medtr5g013790	lon-related ATP-dependent protease, putative	chr5:4501215-4511086	Glyma11g04280	ATP DEPENDENT LON PROTEASE FAMILY MEMBER	AT5G47040	lon protease 2
							Medtr5g013787	transmembrane protein, putative	chr5:4485439-4485077	-	-	-	-
							Medtr5g013783	hypothetical protein	chr5:4445974-4445675	-	-	-	-
PsCam000001_1_322	x	x	x	x	1	86.8	Medtr5g013780	vacuolar protein sorting protein	chr5:4444545-4498541	Glyma11g04260	Vacuolar protein sorting-associated protein	AT4G17140	pleckstrin homology (PH) domain-containing protein
