## Supplementary Table 3 for "*afila*, the origin and nature of a major innovation in the history of pea breeding"

### Sheet: Table S3
Table S3. Primers used to examine the presence/absence variations at the af locus and to quantify gene expression. Primer pairs #1 to 8 were used to run standard amplifications on genomic DNA. The order of primer pairs #1 to 7 follows the expected order of corresponding genes on pea Chromosome 2. Primer pair #8 amplifies a control gene that was selected out of chromosome 2. Primer pairs #9 to 11 …
Primer pair ID	Forward primer	Reverse primer	Target region	Expected product size (bp)	Gene ID given in this study	Pea transcript (Alves-Carvalho et al., 2015)	Pea genomic scaffold (gene-space; Aluome et al., 2016)	Gene ID based on Psv1a (Kreplak et al., 2019)	Predicted gene Function	Reference
#1	GCAGTCCAAAGAATCCTTTCACACC	ACACCTTTCTCTCTTTTCCGACCAC	5'UTR + partial exon + intron	471	-	PsCam002388	scaffold_17297	Psat2g173920	hypothetical protein	This study
#2	TAAAGGTATTTACCAACATGATGTTG	AGTAGTGATGGAAATATCTGTAGG	5'UTR + partial exon	485	PsPALM1a	PsCam023583	scaffold_45110	Psat2g173880	Palmate-like pentafoliata 1 transcription factor	This study
#3	CAGATATTGCCCTTCTTTCCATG	CCTATCAATTTCATAAAAAAAGCTAGC	partial exon + 3'UTR	948	PsPALM1b	PsCam023723	scaffold_30425	Psat2g173360	Palmate-like pentafoliata 1 transcription factor	This study
#4	TTCCAATTCTCCTATGAGAGTGGAC	TTCTAACAAGGTCGTTGCTGAAGCC	5'UTR + partial exon	562	PsNaOD1	PsCam045967	scaffold_32897/scaffold_18887	Psat2g173320	Acetylornithine deacetylase	This study
#5	ATTTTCCCTCGCTCCTCTTTTACAG	AACCTGTACACATAACATGAAATGC	2 exons + 3 introns (incl. 2 partial introns)	402	PsNaOD2	PsCam027203	scaffold_21247	Psat2g173280	Acetylornithine deacetylase	This study
#6	GTGTTGAATTTCGTGTTCATGTGAAG	GAAACAGCTACTGTAACAACCAACC	1 exon + 2 partial introns	531	PsNaOD3	PsCam023334	scaffold_22512	Psat2g173240	Acetylornithine deacetylase	This study
#7	CATGATTCTGTGGATGAAGAACTG	CAAATCATGATAAGGTTGTGATCTTG	5 exons + 6 introns (incl. 2 partial introns)	977	-	PsCam049876	scaffold_4828	Psat2g173200	CAAX protease self-immunity protein	This study
#8	GATGATTGTGATGTTGTGTTGTGG	CCGGCATTGATCCCAAGGCCCG	3 exons (incl. 1 partial exon) + 3 introns (incl. 1 partial intron)	882	-	PsCam048185		Psat4g035880	Sucrose phosphate synthase	Aubert et al. 2006
#9	TCTCTGTCTTTTGCAGCGTGTAGTG	TGCTATCAATTTCATGTATAGCTGG	3'UTR for RT-QPCR	99	PsPALM1a	PsCam023583	scaffold_45110	Psat2g173880	Palmate-like pentafoliata 1 transcription factor	This study
#10	TCTCACTTTTGCAGTGTGTAGTGAAG	CCTATCAATTTCATAAAAAAAGCTAGC	3'UTR for RT-QPCR	102	PsPALM1b	PsCam023723	scaffold_30425	Psat2g173360	Palmate-like pentafoliata 1 transcription factor	This study
#11	GTATGCAAAGAAAGCTGGAGCGAG	TCACCTCTTTCCTTAAAACCTCTCC	coding sequence for RT-QPCR	132	Uni	PsCam056640		Psat5g056040	Unifoliata	Hofer et al 1997
#12	ATCATCCATCCATCTTCATAGGGG	CGAGGTTAATACTGGGCTCACCG	coding sequence	257	GdcH	PsCam002050		Psat2g173640	Glycine cleavage H-protein	This study
#13	GCTTCTTACGCCATGGAC	GATCCTAGACTTTTCGCCACAGC	coding sequence +3'UTR	632	cDNA573	PsCam048460		Psat2g177080	Leucine-zipper of ternary complex factor MIP1	This study
