## Supplementary Table 5 for "*afila*, the origin and nature of a major innovation in the history of pea breeding"

### Sheet: Table S5
Table S5. Positions of putative auxin response elements (AuxRE) in the 2.5-kb 5' upstream sequences of PsPALM1a, PsPALM1b and Medicago truncatula PALM1. The canonical AuxRE, TGTCTC, is in bold. The positions where AuxRE cis-elements are conserved across the three sequences are indicated in bold green. The positions where AuxRE cis-elements are conserved across only two sequences are in bold orang…
Sequence	Strand	PsPALM1a	PsPALM1b	MtPALM
TGTCTC	+	-	-	(-2133;-2128)
	-	(-1458;-1463)	(-871,-876)	-
TGTCAA	+	(-370;-365),(-198;-193)	-	(-529;-524),(-375;-370),(-229;-224)
TGTCAC	-	-	(-6,-11)	(-6;-11)
TGTCAG	+	(-16;-11)	(-16,-11)	(-16;-11)
	-	-	-	(-2097;-2102),(-1391;-1396)
TGTCAT	+	(-2118;-2113),(-1957;-1952)	(-1627,-1622)	-
	-	(-744;-749),(-280;-285)	(-1567,-1572)	-
TGTCCA	+	(-1732;-1727)	-	(-2180;-2175)
	-	(-1873;-1878)	(-1572,-1577)	-
TGTCCT	-	-	(-514,-519)	(-513;-518)
TGTCGA	-	(-1554;-1559),(-1467;-1472)	-	(-2347;-2352)
TGTCGC	-	(-6;-11)	-	-
TGTCGG	+	(-1309;-1304)	-	-
TGTCGT	+	-	(-2388,-2383),(-1949,-1944)	-
TGTCTA	+	-	-	(-357;-352)
TGTCTG	+	(-2203;-2198)	(-1245,-1240)	(-2387;-2382),(-1373;-1368)
TGTCTT	+	(-315;-310),(-257;-252),(-122;-117)	(-191,-186),(-114,-109)	(-2211;-2206),(-135;-130)
	-	-	(-598,-603)	(-1509;-1514),(-1293;-1298)
TTGACA	-	(-1367;-1372)	-	-
