## Supplementary Table 6 for "*afila*, the origin and nature of a major innovation in the history of pea breeding"

### Sheet: Table S6
Table S6. EMS mutants for PsPALM1a and PsPALM1b in cv. Cameor identified using a TiLLING approach. Only lines with missense or nonsense mutations are included in this table. The lines that are predicted to have the most severe disruption to the encoded proteins are highlighted in green.
Gene	Line	Generation	Nucleotide change	Substitution	Number of homozygotes recovered
PsPALM1a	419	M4	G > A	D 53 N	10
PsPALM1a	3841	M3	G > A	D 65 N	5
PsPALM1a	179	M4	G > A	D 65 N	5
PsPALM1a	1689	M3	C > T	T 66 I	2
PsPALM1a	4618	M4	G > A	M 70 I	7
PsPALM1a	3715	M3	G > A	C 81 Y	2
PsPALM1a	2091	M3	C > T	L 94 F	1
PsPALM1a	3428	M3	G > A	G 96 D	0
PsPALM1a	2512	M3	C > T	H 101 Y	2
PsPALM1a	3489	M3	C > T	P 114 S	1
PsPALM1a	3767	M3	C > T	P 130 L	1
PsPALM1a	3396	M3	C > T	P 148 S	1
PsPALM1a	714	M3	C > T	P 148 S	1
PsPALM1a	4740	M3	G > A	D 155 N	6
PsPALM1a	2575	M3	G > A	G 158 R	7
PsPALM1b	932	M3	C > T	T 37 I	0
PsPALM1b	3916	M3	G > A	W 38 *	0
PsPALM1b	4351	M3	G > A	E 51 K	4
PsPALM1b	3824	M3	G > A	E 63 K	1
PsPALM1b	3619	M3	C > T	P 75 S	6
PsPALM1b	2835	M3	C > T	Q 91 *	1
PsPALM1b	2469	M3	G > A	R 101 H	0
PsPALM1b	2834	M3	C > T	P 112 S	5
PsPALM1b	3198	M3	C > T	P 121 L	2
PsPALM1b	4705	M3	C > T	P 123 S	4
PsPALM1b	1967	M3	C > T	P 129 S	7
PsPALM1b	4158	M3	C > T	L 133 F	4
PsPALM1b	3507	M3	G > A	G 157 E	3
PsPALM1b	2454	M3	C > T	S 159 F	0
PsPALM1b	2700	M3	C > T	S 161 L	0
