## Supplementary Table 4 for "*afila*, the origin and nature of a major innovation in the history of pea breeding"

### Sheet: Table S4 
Table S4. List of accessions examined for their haplotypes at the af locus. Conventional (AFAF StSt), semi-leafless (afaf StSt) or leafless (afaf stst) wild, landrace, germplasm, breeding and cultivar accessions are included. Each haplotype is distinguished by a separate color. When applicable, rows corresponding to the same accessions but where seeds were provided by different centres and used t…
Genotype at the af locus	Af allele	Haplotype	Comments	Accession name/ID	Seed source (Genebank ID)	Institutional Code	Status	Type: Spring/Winter	Origin	First admission date	Continent	Countries	EU common catalog status (June 2019)	Breeding Company	former haplotype	PsCam002388	PsPALM1a	PsPALM1b	PsCam045967	PsCam027203	PsCam023334	PsCam019876	Control (on LGIV)
										(cultivars only)						17297F1/R1	45110F1/R1	30425F2/R2	32897F1/R1	21247F1/R1	22512F1/R1	4828F1/R1	SPS F2/R2
AFAF	Af	Hap. 1		Serpette d'Auvergne	CRB PROTEA	VKL0099	Advanced/improved cultivar	Spring		1829	Europe	FR			Hap. I	471	1172	948	562	402	531	977	900
AFAF	Af	Hap. 1		Torsdag	CRB PROTEA	DCG0182	Advanced/improved cultivar	Spring		1925	Europe	SE			Hap. I	471	1172	948	562	402	531	977	900
AFAF	Af	Hap. 1		HOHENHEIMER PINK-FLOWERED (PI180693)	CRB PROTEA	DCG0449	Advanced/improved cultivar	_		<1949	Europe	DE			Hap. I	471	1172	948	562	402	531	977	900
AFAF	Af	Hap. 1		Sommette	CRB PROTEA	DCG0249	Advanced/improved cultivar	Spring		1972	Europe	NL			Hap. I	471	1172	948	562	402	531	977	900
AFAF	Af	Hap. 1		Cameor	CRB PROTEA	DCG0251	Advanced/improved cultivar	spring		1973				Seminor (FR)	Hap. I	471	1172	948	562	402	531	977	900
AFAF	Af	Hap. 1		Melrose	CRB PROTEA	VFD0106	Advanced/improved cultivar	winter		1977	America	US			Hap. I	471	1172	948	562	402	531	977	900
AFAF	Af	Hap. 1		Vendevil	CRB PROTEA	VKL0127	Advanced/improved cultivar	Winter		1977	Europe	FR			Hap. I	471	1172	948	562	402	531	977	900
AFAF	Af	Hap. 1	Champagne x Vitalio	Frijaune	CRB PROTEA	DCG0232	Advanced/improved cultivar	winter		1984	Europe	FR	Deleted	Institut National de la Recherche Agronomique (FR)	Hap. I	471	1172	948	562	402	531	977	900
AFAF	Af	Hap. 1	Selection from cv. Maro	Progreta	CRB PROTEA	DCG0110	Advanced/improved cultivar	Spring		(1985 in GRIN) Last_modification = 31.07.2003	Europe	UK	Registered		Hap. I	471	1172	948	562	402	531	977	900
AFAF	Af	Hap. 1	Frisson x Finale	Frilene	CRB PROTEA	MGS0845	Advanced/improved cultivar	winter		1987	Europe	FR, ES	Deleted	Institut National de la Recherche Agronomique (FR)	Hap. I	471	1172	948	562	402	531	977	900
AFAF	Af	Hap. 1		Kazar	CRB PROTEA	DCG0227	Advanced/improved cultivar	winter		1988	Europe			Clause Semences (FR)	Hap. I	471	1172	948	562	402	531	977	900
AFAF	Af	Hap. 1		Monitor	CRB PROTEA	VVR0042	Advanced/improved cultivar	winter		1988	Europe		Deleted	Clause Semences (FR)	Hap. I	471	1172	948	562	402	531	977	900
AFAF	Af	Hap. 1	Frisson x Finale	Santon	CRB PROTEA	VVR0049	Advanced/improved cultivar	winter		1988	Europe	IT	Deleted	Semunion Recherche (FR)	Hap. I	471	1172	948	562	402	531	977	900
AFAF	Af	Hap. 1		Messire	CRB PROTEA	DCG0126	Advanced/improved cultivar	spring		1989	Europe	CH, DE, UK, FR, LU	Deleted	Serasem (FR)	Hap. I	471	1172	948	562	402	531	977	900
AFAF	Af	Hap. 1		Froidure	CRB PROTEA	MGS0909	Advanced/improved cultivar	winter		1990	Europe	FR	Deleted	Cambier (FR)	Hap. I	471	1172	948	562	402	531	977	900
AFAF	Af	Hap. 1		Brevent	CRB PROTEA	VVR0017	Advanced/improved cultivar	winter		1991	Europe	UK	Deleted	Tourneur Gr, Cultures (FR)	Hap. I	471	1172	948	562	402	531	977	900
AFAF	Af	Hap. 1		Mistral	CRB PROTEA	VVR0040	Advanced/improved cultivar	winter		1991	Europe	FR	Deleted	Serasem (FR)	Hap. I	471	1172	948	562	402	531	977	900
AFAF	Af	Hap. 1		Senior	CRB PROTEA	VVR0052	Advanced/improved cultivar	winter		1992	Europe	FR	Deleted	Clause Semences (FR)	Hap. I	471	1172	948	562	402	531	977	900
AFAF	Af	Hap. 1		Triolo	CRB PROTEA	VVR0058	Advanced/improved cultivar	winter		1992	Europe	FR	Deleted	Florimond Desprez Veuve et Fils (FR)	Hap. I	471	1172	948	562	402	531	977	900
AFAF	Af	Hap. 1		Victor	CRB PROTEA	DCG0229	Advanced/improved cultivar	winter		1992; Deletion = 09.02.2005	Europe	FR	Deleted	Pioneer France Maïs (FR)	Hap. I	471	1172	948	562	402	531	977	900
AFAF	Af	Hap. 1	(L9 x Aga) x Smaragd	MORAVAC	CRB PROTEA	DCG0394	Advanced/improved cultivar	Spring	Serbia	1994					Hap. I	471	1172	948	562	402	531	977	900
AFAF	Af	Hap. 1		Neve	CRB PROTEA	VKL0164	Advanced/improved cultivar	winter		1996	Europe		Deleted	Danisco Semences (FR)	Hap. I	471	1172	948	562	402	531	977	900
AFAF	Af	Hap. 1		Aravis	CRB PROTEA	VKL0141	Advanced/improved cultivar	winter		04.02.2003	Europe	FR	Deleted		Hap. I	471	1172	948	562	402	531	977	900
AFAF	Af	Hap. 1		Onyx	CRB PROTEA	VCL0154	Advanced/improved cultivar	Spring		16.02.2008	Europe	FR	Registered	Serasem (FR)	Hap. I	471	1172	948	562	402	531	977	900
AFAF	Af	Hap. 1		JAVOR	CRB PROTEA	DCG0395	Advanced/improved cultivar	spring		26.02.2009	Europe	HR	Deleted with market extension until 30.06.2021		Hap. I	471	1172	948	562	402	531	977	900
AFAF	Af	Hap. 1		Auralia	JIC	JI3132	Advanced/improved cultivar		Former East Germany (?)		Europe				Hap. I	471	1172	948	562	402	531	977	900
AFAF	Af	Hap. 1		Borek	JIC	JI3537	Advanced/improved cultivar		Czechoslovakia (?)		Europe				Hap. I	471	1172	948	562	402	531	977	900
AFAF	Af	Hap. 1		Fenn	CRB PROTEA	DCG0011	Advanced/improved cultivar	winter			Europe	AT			Hap. I	471	1172	948	562	402	531	977	900
AFAF	Af	Hap. 1		Flipper	CRB PROTEA	VRB0027	Advanced/improved cultivar	winter							Hap. I	471	1172	948	562	402	531	977	900
AFAF	Af	Hap. 1		Frigloo	CRB PROTEA	DCG0148	Advanced/improved cultivar	winter							Hap. I	471	1172	948	562	402	531	977	900
AFAF	Af	Hap. 1		Frimas	CRB PROTEA	VKL0045	Advanced/improved cultivar		France		Europe				Hap. I	471	1172	948	562	402	531	977	900
AFAF	Af	Hap. 1		Svoboda	JIC	JI2341	Advanced/improved cultivar								Hap. I	471	1172	948	562	402	531	977	900
AFAF	Af	Hap. 1		Chemin Long (JI 296)	CRB PROTEA	VCL0042	Advanced/improved cultivar	Spring	France						Hap. I	471	1172	948	562	402	531	977	900
AFAF	Af	Hap. 1		Marik	CRB PROTEA	VVR0037	Advanced/improved cultivar				Europe	FR			Hap. I	471	1172	948	562	402	531	977	900
AFAF	Af	Hap. 1		Master	CRB PROTEA	VRB0047	Advanced/improved cultivar								Hap. I	471	1172	948	562	402	531	977	900
AFAF	Af	Hap. 1		Parafield	CRB PROTEA	DCG0586	Advanced/improved cultivar		Australia						Hap. I	471	1172	948	562	402	531	977	900
AFAF	Af	Hap. 1		Raman	JIC	JI3133	Advanced/improved cultivar	Spring	Former Czechoslovakia		Europe				Hap. I	471	1172	948	562	402	531	977	900
AFAF	Af	Hap. 1		CF 100	CRB PROTEA	VCC0161	Breeding material								Hap. I	471	1172	948	562	402	531	977	900
AFAF	Af	Hap. 1		L-538	CRB PROTEA	DCG0398	Breeding material	Spring	Serbia						Hap. I	471	1172	948	562	402	531	977	900
AFAF	Af	Hap. 1		ZHALYUKAI	CRB PROTEA	DCG0264	Breeding material								Hap. I	471	1172	948	562	402	531	977	900
AFAF	Af	Hap. 1		Maximo reductus	CRB PROTEA	DCG0347	Germplasm	spring	Sweden						Hap. I	471	1172	948	562	402	531	977	900
AFAF	Af	Hap. 1		Cerise	CRB PROTEA	DCG0354	Germplasm								Hap. I	471	1172	948	562	402	531	977	900
AFAF	Af	Hap. 1		DP	CRB PROTEA	RCG0912	Germplasm								Hap. I	471	1172	948	562	402	531	977	900
AFAF	Af	Hap. 1		87-317	CRB PROTEA	DCG0421	Inbred line	winter	France						Hap. I	471	1172	948	562	402	531	977	900
AFAF	Af	Hap. 1	(FRIMAS x FRIJAUNE) x M163	AP	CRB PROTEA	RCG0232	Inbred line	winter	France						Hap. I	471	1172	948	562	402	531	977	900
AFAF	Af	Hap. 1		Champagne	CRB PROTEA	DCG0233	Landrace								Hap. I	471	1172	948	562	402	531	977	900
AFAF	Af	Hap. 1		China	CRB PROTEA	DCG0033	Landrace		China						Hap. I	500	1172	948	562	402	531	977	900
AFAF	Af	Hap. 1		ATAR (JI2202)	CRB PROTEA	DCG0563	Landrace								Hap. I	500	1172	948	562	402	<400	977	900
AFAF	Af	Hap. 1		PISUM SATIVUM-ETHIOPIA (JI281)	CRB PROTEA	DCG0248	Landrace	Spring	Ethiopia						Hap. I	471	1172	948	562	402	531	977	900
AFAF	Af	Hap. 1		VAVILOV-D265	CRB PROTEA	DCG0265	Landrace	Spring	Lithuania						Hap. I	471	1172	948	562	402	531	977	900
AFAF	Af	Hap. 1		Pop2-79	CRB PROTEA	Pop2-79	Recombinant inbred line								Hap. I	471	1172	948	562	402	531	977	900
AFAF	Af	Hap. 1		Pop4-77	CRB PROTEA	Pop4-77	Recombinant inbred line								Hap. I	471	1172	948	562	402	531	977	900
AFAF	Af	Hap. 1		Pop4-81	CRB PROTEA	Pop4-81	Recombinant inbred line								Hap. I	471	1172	948	562	402	531	977	900
AFAF	Af	Hap. 1		Pop5-157	CRB PROTEA	Pop5-157	Recombinant inbred line								Hap. I	471	1172	948	562	402	531	977	900
AFAF	Af	Hap. 1		Pop5-192	CRB PROTEA	Pop5-192	Recombinant inbred line								Hap. I	471	1172	948	562	402	531	977	900
AFAF	Af	Hap. 1		Pop5-78	CRB PROTEA	Pop5-78	Recombinant inbred line								Hap. I	471	1172	948	562	402	531	977	900
AFAF	Af	Hap. 1		PFA11	CRB PROTEA	DCG0076	Wild		Israel						Hap. I	500	1172	948	562	402	531	977	900
AFAF	Af	Hap. 1		PISUM TRANSCAUCASICUM (JI45)	CRB PROTEA	DCG0353	Wild								Hap. I	471	1172	948	562	402	531	977	900
AFAF	Af	Hap. 1		PISUM ELATIUS (JI1703)	CRB PROTEA	DCG0555	Wild								Hap. I	471	1172	948	562	402	531	977	900
afaf	af-S	Hap. 2	1983 Snoad,B [Semi-leafless Russian mutant A111 x Greenshaft]	EATON-af	JIC	JI1767	Advanced/improved cultivar	Spring		1983	Europe	UK			Hap. VII	0	0	0	0	0	0	977	900
afaf	af-S	Hap. 2	1983 Deutscland	WAV 27135-af	JIC	JI1773	Advanced/improved cultivar	Spring		1983	Europe	DE			Hap. VII	0	0	0	0	0	0	977	900
afaf	af-S	Hap. 2	1983 USA	TWIGGY-af	JIC	JI1780	Advanced/improved cultivar	Spring		1983	America	US			Hap. VII	0	0	0	0	0	0	977	900
afaf	af-S	Hap. 2		NORD	CRB PROTEA	DCG0272	Advanced/improved cultivar	Spring	Russian Federation	1998					Hap. VII	0	0	0	0	0	0	977	900
afaf	af-S	Hap. 2	Majoret x (Century afst x Maestro); Majoret was developed by Svalof-Weibull, Sweden	CDC Striker	CRB PROTEA	DCG0513	Advanced/improved cultivar			2002	America	CA		Crop Development Centre, University of Saskatchewan (CA)	Hap. VII	0	0	0	0	0	0	977	900
afaf	af-S	Hap. 2		FJORD	CRB PROTEA	VRB0026	Advanced/improved cultivar	Spring	Sweden	_	_	_	_		Hap. VII	0	0	0	0	0	0	977	900
afaf	af-S	Hap. 2	1979 Hovinen,S	HJA 51237	JIC	JI1217	Breeding material	Spring	Finland						Hap. VII	0	0	0	0	0	0	977	900
afaf	af-S	Hap. 2	1979 Hovinen,S	HJA 51271-af	JIC	JI1218	Breeding material	Spring	Finland						Hap. VII	0	0	0	0	0	0	977	900
afaf	af-S	Hap. 2	1979 Hovinen,S	HJA 51277-af	JIC	JI1219	Breeding material	Spring	Finland						Hap. VII	0	0	0	0	0	0	977	900
afaf	af-S	Hap. 2	spontaneous mutation in cv. Usatyj (Svoboda); 1967 Khangildin,W.V.	USATYJ	JIC	JI0113	Mutant	Spring	Russian Federation	1967					Hap. VII	0	0	0	0	0	0	977	900
afaf	af-S	Hap. 2	af,tl	Usatuj 5	NGB	NGB101745	Mutant								Hap. VII	0	0	0	0	0	0	977	900
afaf	af-S	Hap. 2		Usatuj 5	NGB	NGB101746	Mutant								Hap. VII	0	0	0	0	0	0	977	900
afaf	af-S	Hap. 2		Usatyj	CRB PROTEA	DCG0548	Mutant								Hap. VII	0	0	0	0	0	0	977	900
afaf	af-S	Hap. 2	af,tl; 1967 Khangildin,W.V.	L 5618	JIC	JI0114	Mutant	Spring	Russian Federation						Hap. VII	0	0	0	0	0	0	977	900
afaf	af-S	Hap. 2	spontaneous mutation in cv. Cuarentona (Goldenberg)	Goldenberg-af	JIC	JI2400	Mutant	Spring	Sweden						Hap. VII	0	0	0	0	0	0	977	900
afaf	af-S	Hap. 2	spontaneous mutation in cv. Cuarentona (Goldenberg)	JI2400	NGB	NGB101692	Mutant								Hap. VII	0	0	0	0	0	0	977	900
afaf	af-S	Hap. 2	Gamma ray mutation in cv. Torsdag	JI3026	NGB	NGB105845	Mutant		Former Soviet Union						Hap. VII	0	0	0	0	0	0	977	900
afaf	af-S	Hap. 2	Mutation in cv. Corina	WBH 6145	NGB	NGB106145	Mutant		Romania						Hap. VII	0	0	0	0	0	0	977	900
afaf	af-G	Hap. 3		Filby	CRB PROTEA	DCG0222	Advanced/improved cultivar	spring		1978	Europe	UK			Hap. IV	471	0	0	0	402	531	977	900
afaf	af-G	Hap. 3	1983 Snoad,B; Dik Trom x Argentinian af	FILBY-af,st	JIC	JI1768	Advanced/improved cultivar	spring		1978	Europe	UK			Hap. IV	471	0	0	0	402	531	977	900
afaf	af-G	Hap. 3	1983 Snoad,B [Argentinian af x Puget]	BARTON-af,st	JIC	JI1766	Advanced/improved cultivar	spring		1983	Europe	UK			Hap. IV	471	0	0	0	402	531	977	900
afaf	af-G	Hap. 3	1983 Snoad,B [Marx Argentenian x Multifreezer 102]	MELTON-af	JIC	JI1769	Advanced/improved cultivar	spring		1983	Europe	UK			Hap. IV	471	0	0	0	402	531	977	900
afaf	af-G	Hap. 3	1983 Snoad,B [Leafless mutant of Russian origin A111 x Orfac]	UPTON-af	JIC	JI1770	Advanced/improved cultivar	spring		1983	Europe	UK			Hap. IV	471	0	0	0	402	531	977	900
afaf	af-G	Hap. 3	1983 Snoad,B [Leafless mutant of Russian origin A111 x Sultan]	WENSUM-af	JIC	JI1771	Advanced/improved cultivar	spring		1983	Europe	UK			Hap. IV	471	0	0	0	402	531	977	900
afaf	af-G	Hap. 3	1983	FILIGREEN-af	JIC	JI1772	Advanced/improved cultivar	spring		1983	Europe	DE			Hap. IV	471	0	0	0	402	531	977	900
afaf	af-G	Hap. 3	1983 Deutscland	WAV 27101-af	JIC	JI1774	Advanced/improved cultivar	spring		1983	Europe	DE			Hap. IV	471	0	0	0	402	531	977	900
afaf	af-G	Hap. 3	1983 USA	NOVELLA-af	JIC	JI1779	Advanced/improved cultivar	Spring		1983	America	US		Rogers Brothers Seed Company	Hap. IV	471	0	0	0	402	531	977	900
afaf	af-G	Hap. 3	Filbyx NRPB 60242	Ballet	CRB PROTEA	DCG0390	Advanced/improved cultivar	Spring		1988	Europe	FR, ES	Deleted	Nickerson S.A. (FR)	Hap. IV	471	0	0	0	402	531	977	900
afaf	af-G	Hap. 3		Terese		DCG0142	Advanced/improved cultivar	spring		1988	Europe	_	Deleted	Pajbjergfonden (DK)	Hap. IV	471	0	0	0	402	531	977	900
afaf	af-G	Hap. 3	(USA811197 x Finale) x Finale	Baccara	CRB PROTEA	DCG0127	Advanced/improved cultivar	Spring		1991	Europe	BE, CH, DE, FR, HU	Registered	Florimond Desprez Veuve et Fils (FR)	Hap. IV	471	0	0	0	402	531	977	900
afaf	af-G	Hap. 3		Capella	CRB PROTEA	RCG0638	Advanced/improved cultivar			28.04.1993	Europe	EE, SE	Deleted		Hap. IV	471	0	0	0	402	531	977	900
afaf	af-G	Hap. 3	(Aga x B552) x Ramonskii 77	JEZERO	CRB PROTEA	DCG0392	Advanced/improved cultivar	spring	Serbia	1995	Europe	YU	-		Hap. IV	471	0	0	0	402	531	977	900
afaf	af-G	Hap. 3	Highlight/Trump	CDC Mozart	CRB PROTEA	DCG0511	Advanced/improved cultivar	Spring		1999	America	CA		Crop Development Centre, University of Saskatchewan (CA)	Hap. IV	471	0	0	0	402	531	977	900
afaf	af-G	Hap. 3		Lumina	CRB PROTEA	DCG0439	Advanced/improved cultivar	Spring		07.06.2000	Europe	CH, DE, UK, FR, LU	Registered	Cebeco Zaden BV (NL)	Hap. IV	471	0	0	0	402	531	977	900
afaf	af-G	Hap. 3		Pursan	CRB PROTEA	DCG0461	Advanced/improved cultivar			15.05.2000	Europe	FR	Deleted		Hap. IV	471	0	0	0	402	531	977	900
afaf	af-G	Hap. 3		Santana	CRB PROTEA	DCG0623	Advanced/improved cultivar			31.12.2000	Europe	DE, LT, AT, LU, UK, PL, HR, HU	Registered		Hap. IV	471	0	0	0	402	531	977	900
afaf	af-G	Hap. 3		Dove	CRB PROTEA	DCG0363	Advanced/improved cultivar	winter		30.04.2001	Europe	UK, HR, FR	Registered	Institut National de la Recherche Agronomique (FR)	Hap. IV	471	0	0	0	402	531	977	900
afaf	af-G	Hap. 3		Jaygee	CRB PROTEA	VRB0036	Advanced/improved cultivar			Last_modification = 31.05.2001	Europe	UK	Deleted		Hap. IV	471	0	0	0	402	531	977	900
afaf	af-G	Hap. 3		Spirale	CRB PROTEA	DCG0616	Advanced/improved cultivar	spring		13.04.2003	Europe	FR	Deleted	GAE Recherche (FR)	Hap. IV	471	0	0	0	402	531	977	900
afaf	af-G	Hap. 3	3-7-39YG/Grande//CDC Winfield/Highlight	CDC Bronco	CRB PROTEA	DCG0507	Advanced/improved cultivar	Spring		2004	America	CA		Crop Development Centre, University of Saskatchewan (CA)	Hap. IV	471	0	0	0	402	531	977	900
afaf	af-G	Hap. 3		Kaspa	CRB PROTEA	DCG0585	Advanced/improved cultivar	Spring		2004	Oceania	AU		Victorian Institute for Dryland Agriculture, Horsham	Hap. IV	471	0	0	0	402	531	977	900
afaf	af-G	Hap. 3		Cherokee	CRB PROTEA	DCG0472	Advanced/improved cultivar			09.02.2005	Europe	FR	Deleted		Hap. IV	471	0	0	0	402	531	977	900
afaf	af-G	Hap. 3		Isard	CRB PROTEA	DCG0475	Advanced/improved cultivar	winter		09.02.2005	Europe	FR	Registered	Institut National de la Recherche Agronomique (FR)	Hap. IV	471	0	0	0	402	531	977	900
afaf	af-G	Hap. 3	PS1594 x PS1535	PBA Gunyah	CRB PROTEA	DCG0588	Advanced/improved cultivar	Spring		2005	Oceania	AU		PBA field pea team	Hap. IV	471	0	0	0	402	531	977	900
afaf	af-G	Hap. 3	Kaspa x PS1537	PBA Twilight	CRB PROTEA	DCG0589	Advanced/improved cultivar	Spring		2005	Oceania	AU		PBA field pea team	Hap. IV	471	0	0	0	402	531	977	900
afaf	af-G	Hap. 3	CDC9708/184-3-11 Y//CDC9706/Canis/3/CDC Handel	CDC Tucker	CRB PROTEA	DCG0515	Advanced/improved cultivar	Spring		2006	America	CA		Crop Development Centre, University of Saskatchewan (CA)	Hap. IV	471	0	0	0	402	531	977	900
afaf	af-G	Hap. 3		Enduro	CRB PROTEA	DCG0474	Advanced/improved cultivar	winter		21.03.2007	Europe	FR, ES, SI	Registered	Florimond Desprez Veuve et Fils (FR)	Hap. IV	471	0	0	0	402	531	977	900
afaf	af-G	Hap. 3		Alvesta	CRB PROTEA	DCG0617	Advanced/improved cultivar			19.11.2008	Europe	AT, DE, EE, LT	Registered		Hap. IV	471	0	0	0	402	531	977	900
afaf	af-G	Hap. 3		Bluestar	CRB PROTEA	DCG0520	Advanced/improved cultivar			29.11.2008	Europe	UK	Registered		Hap. IV	471	0	0	0	402	531	977	900
afaf	af-G	Hap. 3		Kayanne	CRB PROTEA	DCG0528	Advanced/improved cultivar	Spring		16.02.2008	Europe	FR, UK	Registered	Lochow-Petkus GmbH (DE)	Hap. IV	471	0	0	0	402	531	977	900
afaf	af-G	Hap. 3	SW Parade//203PMR-18G/4L25	CDC Patrick	CRB PROTEA	DCG0512	Advanced/improved cultivar	Spring		2008	America	CA		Crop Development Centre, University of Saskatchewan (CA)	Hap. IV	471	0	0	0	402	531	977	900
afaf	af-G	Hap. 3		Audit	CRB PROTEA	DCG0518	Advanced/improved cultivar			12.02.2009	Europe	CZ, EE, FR, LT, PL	Registered		Hap. IV	471	0	0	0	402	531	977	900
afaf	af-G	Hap. 3		James	CRB PROTEA	DCG0527	Advanced/improved cultivar	Winter		12.02.2009	Europe	FR, AT	Registered	Serasem (FR)	Hap. IV	471	0	0	0	402	531	977	900
afaf	af-G	Hap. 3		KWS La Mancha	CRB PROTEA	DCG0618	Advanced/improved cultivar			30.11.2009	Europe	UK, DE, FR	Registered	SARL Adrien Momont et Fils (FR)	Hap. IV	471	0	0	0	402	531	977	900
afaf	af-G	Hap. 3		Salamanca	CRB PROTEA	DCG0629	Advanced/improved cultivar			30.11.2009	Europe	Uk, DE, FR, CZ, LT, SK, LU	Registered		Hap. IV	471	0	0	0	402	531	977	900
afaf	af-G	Hap. 3	CDC Mozart//Eclipse/195SL-19Y	CDC Treasure	CRB PROTEA	DCG0514	Advanced/improved cultivar	Spring		2009	America	CA		Crop Development Centre, University of Saskatchewan (CA)	Hap. IV	471	0	0	0	402	531	977	900
afaf	af-G	Hap. 3		Avantgarde	CRB PROTEA	DCG0626	Advanced/improved cultivar			25.02.2010	Europe	FR, CZ	Registered		Hap. IV	471	0	0	0	402	531	977	900
afaf	af-G	Hap. 3		Quadril	CRB PROTEA	DCG0608	Advanced/improved cultivar			25.02.2010	Europe	FR	Deleted		Hap. IV	471	0	0	0	402	531	977	900
afaf	af-G	Hap. 3		Reussite	CRB PROTEA	DCG0615	Advanced/improved cultivar	Spring		25.02.2010	Europe	FR	Registered	Florimond Desprez Veuve et Fils (FR)	Hap. IV	471	0	0	0	402	531	977	900
afaf	af-G	Hap. 3		Vertige	CRB PROTEA	DCG0537	Advanced/improved cultivar	Spring		25.02.2010	Europe	FR	Registered	Toft Plant Breeding (DK)	Hap. IV	471	0	0	0	402	531	977	900
afaf	af-G	Hap. 3	Miami///Eclipse//CDC Mozart/CDC9903	CDC Hornet	CRB PROTEA	DCG0509	Advanced/improved cultivar	Spring		2010	America	CA		Crop Development Centre, University of Saskatchewan (CA)	Hap. IV	471	0	0	0	402	531	977	900
afaf	af-G	Hap. 3		Avenue	CRB PROTEA	DCG0628	Advanced/improved cultivar			20.01.2011	Europe	FR	Deleted		Hap. IV	471	0	0	0	402	531	977	900
afaf	af-G	Hap. 3		Indiana	CRB PROTEA	DCG0714	Advanced/improved cultivar	winter		20.01.2011	Europe	FR	Registered	Serasem (FR)	Hap. IV	471	0	0	0	402	531	977	900
afaf	af-G	Hap. 3		Astronaute	CRB PROTEA	DCG0632	Advanced/improved cultivar	Spring		09.03.2012	Europe	AT, CZ, DE, EE, FI, FR, LT, LU, PL	Registered	Serasem (FR)	Hap. IV	471	0	0	0	402	531	977	900
afaf	af-G	Hap. 3		Comanche	CRB PROTEA	DCG0699	Advanced/improved cultivar	winter		04.04.2012	Europe	FR	Registered	Serasem (FR)	Hap. IV	471	0	0	0	402	531	977	900
afaf	af-G	Hap. 3		Aviron	CRB PROTEA	DCG0698	Advanced/improved cultivar	Spring		19.02.2013	Europe	FR, CZ	Registered	Florimond Desprez Veuve et Fils (FR)	Hap. IV	471	0	0	0	402	531	977	900
afaf	af-G	Hap. 3		Curling	CRB PROTEA	DCG0700	Advanced/improved cultivar	winter		19.02.2013	Europe	FR	Registered	Florimond Desprez Veuve et Fils (FR)	Hap. IV	471	0	0	0	402	531	977	900
afaf	af-G	Hap. 3		Gangster	CRB PROTEA	DCG0701	Advanced/improved cultivar	winter		19.02.2013	Europe	FR	Registered	Serasem (FR)	Hap. IV	471	0	0	0	402	531	977	900
afaf	af-G	Hap. 3		Maki	CRB PROTEA	DCG0587	Advanced/improved cultivar			_	Oceania	AU			Hap. IV	471	0	0	0	402	531	977	900
afaf	af-G	Hap. 3		CDC Acer	CRB PROTEA	DCG0407	Advanced/improved cultivar	Spring			America	CA			Hap. IV	471	0	0	0	402	531	977	900
afaf	af-G	Hap. 3	1968 Marx,G.A	B268-394-3	JIC	JI0143	Breeding material	spring	United States of America						Hap. IV	471	0	0	0	402	531	977	900
afaf	af-G	Hap. 3	1970 Marx,G.A	C369-138-8:af	JIC	JI0852	Breeding material	spring	United States of America						Hap. IV	471	0	0	0	402	531	977	900
afaf	af-G	Hap. 3	1974 Marx,G.A	MISOG-1:af	JIC	JI1195	Breeding material	spring	United States of America						Hap. IV	471	0	0	0	402	531	977	900
afaf	af-G	Hap. 3	1974 Marx,G.A	MISOG-2:af	JIC	JI1203	Breeding material	spring	United States of America						Hap. IV	471	0	0	0	402	531	977	900
afaf	af-G	Hap. 3	MIKIC A., NOVI SAD (IFVC)	L-537	CRB PROTEA	DCG0397	Breeding material		Serbia						Hap. IV	471	0	0	0	402	531	977	900
afaf	af-G	Hap. 3		336/11	CRB PROTEA	DCG0750	Breeding material		France						Hap. IV	471	0	0	0	402	531	977	900
afaf	af-G	Hap. 3		Pop2-150	CRB PROTEA	Pop2-150	Recombinant inbred line								Hap. IV	471	0	0	0	402	531	977	900
afaf	af-G	Hap. 3		Pop4-69	CRB PROTEA	Pop4-69	Recombinant inbred line								Hap. IV	471	0	0	0	402	531	977	900
afaf	af-G	Hap. 3		Pop5-142	CRB PROTEA	Pop5-142	Recombinant inbred line								Hap. IV	471	0	0	0	402	531	977	900
afaf	af-G	Hap. 3		Pop5-22	CRB PROTEA	Pop5-22	Recombinant inbred line								Hap. IV	471	0	0	0	402	531	977	900
afaf	af-G	Hap. 3		Pop5-80	CRB PROTEA	Pop5-80	Recombinant inbred line								Hap. IV	471	0	0	0	402	531	977	900
afaf	af-G	Hap. 3		Pop5-81	CRB PROTEA	Pop5-81	Recombinant inbred line								Hap. IV	471	0	0	0	402	531	977	900
afaf	af-J	Hap. 4	1975 Kielpinski,M	IHAR-10	JIC	JI0850	Advanced/improved cultivar	Spring		1975	Europe	PL			Hap. V	0	0	0	562	402	531	977	900
afaf	af-J	Hap. 4	1984 Spaeth,S.C near-isogenic “afila” line in short stem normally leafed cultivar Porta; created in Poland by M. Kielpinski	NEUGA:af	JIC	JI2041	Advanced/improved cultivar	Spring		1984	Europe	US			Hap. V	0	0	0	562	402	531	977	900
afaf	af-J	Hap. 4	[(Porta x Wasata) x Flavanda]	RAMIR	CRB PROTEA	VVR0047	Advanced/improved cultivar	Spring		1988 (?)	Europe	PL, AT	Deleted	IHAR (PL)	Hap. V	0	0	0	562	402	531	977	900
afaf	af-J	Hap. 4	1988 Swiecicki,W created in Poland by J. Jaranowski and M. Kielpinski and registered before 1979	LEGENDA-af	JIC	JI2339	Advanced/improved cultivar	Spring		1988 (?)	Europe	PL			Hap. V	0	0	0	562	402	531	977	900
afaf	af-J	Hap. 4	1988 Swiecicki,W; Porta x Wasata registered in Poland in 1975; created by J. Jaranowski and M. Kielpinski; was the first short stem semi-leafless pea variety ever registered in the world	SUM-af	JIC	JI2342	Advanced/improved cultivar	Spring		1988 (?)	Europe	PL			Hap. V	0	0	0	562	402	531	977	900
afaf	af-J	Hap. 4	1988 Swiecicki,W; [(Wasata x 1.6L/78) x Porta]	HAMIL-af	JIC	JI2343	Advanced/improved cultivar	Spring		1988 (?)	Europe	PL			Hap. V	0	0	0	562	402	531	977	900
afaf	af-J	Hap. 4	https://doi.org/10.1080/01140670909510268	SPRUT	CRB PROTEA	DCG0273	Advanced/improved cultivar	Spring	Russian Federation	1998	Europe	RU			Hap. V	0	0	0	562	402	531	977	900
afaf	af-J	Hap. 4		Starter	CRB PROTEA	DCG0534	Advanced/improved cultivar			14.12.2005	Europe	DE, FR, CZ	Deleted with market extension until 30.06.2021		Hap. V	0	0	0	562	402	531	977	900
afaf	af-J	Hap. 4		Belote	CRB PROTEA	DCG0611	Advanced/improved cultivar			25.03.2006	Europe	FR	Deleted		Hap. V	0	0	0	562	402	531	977	900
afaf	af-J	Hap. 4		Ovation	CRB PROTEA	DCG0531	Advanced/improved cultivar			27.12.2007	Europe	AT	Deleted		Hap. V	0	0	0	562	402	531	977	900
afaf	af-J	Hap. 4		Atlas	CRB PROTEA	DCG0594	Advanced/improved cultivar			06.05.2010	Europe	CZ, SK	Registered		Hap. V	0	0	0	562	402	531	977	900
afaf	af-J	Hap. 4		Kenzzo	CRB PROTEA	DCG0625	Advanced/improved cultivar			25.02.2010	Europe	FR, UK, AT	Registered		Hap. V	0	0	0	562	402	531	977	900
afaf	af-J	Hap. 4		Gambit	CRB PROTEA	DCG0596	Advanced/improved cultivar			13.05.2011	Europe	CZ, UK	Registered		Hap. V	0	0	0	562	402	531	977	900
afaf	af-J	Hap. 4		Eso	CRB PROTEA	DCG0595	Advanced/improved cultivar			08.02.2012	Europe	CZ, AT	Registered		Hap. V	0	0	0	562	402	531	977	900
afaf	af-J	Hap. 4		MIKO	CRB PROTEA	VRB0049	Advanced/improved cultivar				Europe	PL			Hap. V	0	0	0	562	402	531	977	900
afaf	af-J	Hap. 4	1975 Kielpinski,M	IHAR-6	JIC	JI0862	Breeding material	Spring	Poland						Hap. V	0	0	0	562	402	531	977	900
afaf	af-J	Hap. 4	1975 Kielpinski,M	IHAR-16	JIC	JI0958	Breeding material	Spring	Poland						Hap. V	0	0	0	562	402	531	977	900
afaf	af-J	Hap. 4	MIKIC A., NOVI SAD (IFVC)	L-536	CRB PROTEA	DCG0396	Breeding material		Serbia						Hap. V	0	0	0	562	402	531	977	900
afaf	af-J	Hap. 4	from Line5/2; Gamma ray mutation in cv. wasata	Wasata-af	JIC	JI2340	Mutant	Spring		1988	Europe	PL			Hap. V	0	0	0	562	402	531	977	900
afaf	af-J	Hap. 4	Gamma ray-induced mutation in cv. wasata (50 Krad)	WBH 6008	NGB	NGB106008	Mutant	Spring		1988	Europe	PL			Hap. V	0	0	0	562	402	531	977	900
afaf	af-J	Hap. 4	Gamma ray mutation in cv. Raman (4 Krad)	WASACZ-af	JIC	JI3102	Mutant	Spring	Poland						Hap. V	0	0	0	562	402	531	977	900
afaf	af-J	Hap. 4	Gamma ray mutation in cv. Raman (12 Krad)	NGB106071	NGB	NGB106071	Mutant		Poland						Hap. V	0	0	0	562	402	531	977	900
afaf	af	Hap. 5		Belus	CRB PROTEA	VBR0106	Advanced/improved cultivar			1994	Europe	BY	Registered (?)	RUP NAUCHNO PRAKTICHESKIJ TSENTR NATSIONALNOJ AKADEMII NAUK BELARUSI PO ZEMLEDELIIU, 222160, MINSKAIA OBL., G.ZHODINO, UL.TIMIRIAZEVA, 1 (BY)	Hap. III	471	0	0	562	402	531	977	900
afaf	af	Hap. 5	PI 674040, Pisum sativum L., 'HARDY'	Hardy	CRB PROTEA	DCG0399	Advanced/improved cultivar	Spring		31.12.2000	Europe	DE, FR, UK, LU, AT, CZ, LT, EE, LV, SI	Registered	Serasem (FR) (?)	Hap. III	471	0	0	562	402	531	977	900
afaf	af	Hap. 5	PI 407323, Pisum sativum L., LIVIA	Livia	CRB PROTEA	DCG0630	Advanced/improved cultivar	Spring		09.02.2005	Europe	FR	Registered	Südwestsaat GbR (DE)	Hap. III	471	0	0	562	402	531	977	900
afaf	af	Hap. 5		Respect	CRB PROTEA	DCG0532	Advanced/improved cultivar			21.12.2006	Europe	AT, DE, UK, LT	Registered	RWA Raiffeisen Ware Austria AG (AT)	Hap. III	471	0	0	562	402	531	977	900
afaf	af	Hap. 5		Goldfinger	CRB PROTEA	DCG0609	Advanced/improved cultivar			16.02.2008	Europe	FR	Deleted	Danisco Seed (DK)	Hap. III	471	0	0	562	402	531	977	900
afaf	af	Hap. 6	Gamma ray-induced mutation in cv. Auralia (15 Krad)	1/534	JIC	JI3504	Mutant	Spring	Bulgaria					Breeder Angelova	Hap. II	471	1172	0	562	402	531	977	900
afaf	af	Hap. 7	Gamma ray-induced mutation in cv. Borek (10 Krad)	2/544	JIC	JI3509	Mutant	Spring	Bulgaria						Hap. VI	471	1172	0	0	0	0	0	900
afaf	af	Hap. 7	Gamma ray mutation in cv. Raman (5 Krad)	11/47	JIC	JI3129	Mutant	spring	Bulgaria						Hap. VI	471	1172	0	0	0	0	0	900
afaf	af	Hap. 7	Gamma ray mutation in cv. Raman (5 Krad)	WBH 6033 (11/47)	NGB	NGB106033	Mutant		Bulgaria						Hap. VI	471	1172	0	0	0	0	0	900
afaf	af	Hap. 8	1997 Sidorova,K.K.	NOVOSIBIRSK-AFILA	JIC	JI3026	Mutant	Spring	Russian Federation						Hap. VIII	0	0	0	0	0	0	0	900
