## Supplementary Table 7 for "*afila*, the origin and nature of a major innovation in the history of pea breeding"

### Sheet: Table S7
Table S7. Positive BAC clones for PsPALM1a and PsPALM1b and analysis of BAC-end sequences (BES).
Hosted gene	BAC clone ID	BES ID	BES size (bp)	Putative function	Best hit	Identity
PsPALM1a	40C1	40pIBFP	551	Pisum sativum insertion site for PDR1 retrotransposon insertion	AJ966314	51/62(82%)
PsPALM1a	40C1	40pIBRP	405	Pisum sativum Ogre retrotransposon	AY299394	303/394(77%)
PsPALM1a	184F8	184pIBFP	634	Pisum sativum retrotransposon Ty3/gypsy-like element Ogre	GQ267464	336/393(85%)
PsPALM1a	184F8	184pIBRP	368
PsPALM1a	236F4	236pIBFP	472
PsPALM1a	236F4	236pIBRP	648
PsPALM1a	490K14	490pIBFP	393	Pisum sativum retrotransposon Ty3/gypsy-like element Ogre	GQ267464	326/373(87%)
PsPALM1a	490K14	490pIBRP	691
PsPALM1a	667H19	667pIBFP	686
PsPALM1a	667H19	667pIBRP	1211	Pisum sativum clone Psat30-30 repetitive sequence	AF155767	775/890(87%)
PsPALM1a	823E3	823pIBFP	558
PsPALM1a	823E3	823pIBRP	413	Pisum sativum retrotransposon Ty3/gypsy-like element Ogre	CU655882	356/410(87%)
PsPALM1a	1018I23	1018pIBFP	147
PsPALM1a	1018I23	1018pIBRP	585
PsPALM1b	293N6	293pIBFP	393
PsPALM1b	293N6	293pIBRP	444
PsPALM1b	761P10	761p1BFP	393
PsPALM1b	761P10	761p1BRP	690	Pisum sativum DNA sequence from clone JICPSV-598E15	CU655881	331/459(72%)
PsPALM1b	1041E7	1041pIBFP	474	Pisum sativum DNA sequence from clone JICPSV-598E15	CU655881	145/185(78%)
PsPALM1b	1041E7	1041pIBRP	488	Medicago truncatula uncharacterized LOC112420124 (LOC112420124), mRNA	XM_024778762.1	217/312(70%)
